# CAP peptide artificially induces insect gall

**DOI:** 10.1101/2024.01.06.574462

**Authors:** Tomoko Hirano, Tomoaki Sakamoto, Seisuke Kimura, Takumi Nakayama, Mitsuhiko P. Sato, Kenta Shirasawa, Masa H. Sato

## Abstract

Galls caused by gall-inducing insects in their host plants clearly illustrate the concept of ‘extended phenotype’, which refers to traits expressed in a host organism when manipulated by a parasite. Candidate effector molecules involved in gall formation, such as phytohormones, amino acids, and proteins, have been reported in numerous studies. However, to date, no attempts to artificially regenerate gall structures using effector candidates have been reported. In this study, we tested the peptide from <u>C</u>ysteine-rich secretory proteins, <u>A</u>ntigen 5, and <u>P</u>athogenesis-related 1 proteins, CAP peptide as a gall-inducing effector candidate obtained from transcripts isolated from the horned gall aphid, (*Schlechtendalia chinensis*) through in silico screening and the Arabidopsis-based gall-forming assay, which is a bioassay system for analysing the molecular mechanisms of gall formation. Furthermore, we succeeded in generating an artificial gall in the host plant *Veronica peregrina,* without any insect parasitism, using three minimal effector elements: CAP peptide, auxin, and cytokinin. Given the strong similarities observed in organ structure with a central cavity and three types of tissue and gene expression patterns between the native and artificial galls, we concluded that CAP peptide is a general gall-inducing effector peptide secreted by gall-inducing insects.
