## Supplemental Table4 for "CAP peptide artificially induces insect gall"

### Sheet:  heatmap,GO
AGI code	HCAP4h		HCAP16h		HCAP48h		LCAP15h		Category
	logFC	Fold Enrichment	logFC	Fold Enrichment	logFC	Fold Enrichment	logFC	Fold Enrichment
AT1G01100	1.19511	1.78	0.288163		1.03452	4.74	-0.30588		Cytoplasmic translation	Gene expression
AT1G27400	1.17631		0.476583		1.09115		-0.0144764
AT1G67430	1.26989		0.341593		1.08707		0.00618997
AT2G27710	1.20453		0.470005		1.0469		-0.170401
AT2G27720	1.27533		0.408005		1.07348		-0.302003
AT2G36620	1.22613		0.620764		1.131		-0.00290148
AT2G37600	1.42318		0.437715		1.20145		0.210655
AT3G06680	1.3635		0.5506		1.46784		-0.0712946
AT3G06700	1.28904		0.498053		1.35681		-0.158595
AT3G44590	1.17238		0.396494		1.06863		-0.247377
AT3G53740	1.49045		0.446717		1.24991		-0.342191
AT4G17390	1.2637		0.348573		1.09199		-0.115679
AT4G26230	1.5395		0.595148		1.3759		-0.242332
AT5G02450	1.39045		0.531961		1.30264		-0.186657
AT5G47700	1.23754		0.333658		1.02457		-0.454511
AT5G56710	1.4014		0.698014		1.34967		0.0814542
AT1G41880	0.800598		0.422333		1.12352		-0.079268
AT3G49910	0.767198		0.430346		1.09848		-0.176774
AT3G55750	0.608505		0.329443		1.06343		-0.200148
AT5G27770	0.770507		0.190474		1.02862		-0.195945
AT1G03070	-1.84164	2.32	0.189621		0.290915		1.99087		Hemicellulose	Development
AT1G08990	-3.36424		-1.02906		0.078996		0.033745
AT1G09610	-4.63341		-0.736602		1.85055		-0.89391
AT1G14070	-2.70792		-0.567704		-0.719403		-0.24236
AT1G14080	-2.82396		-0.980825		-1.54527		-0.154099
AT1G32170	-1.88377		-0.6817		-0.454777		-0.420805
AT1G33800	-2.13257		-0.633107		-0.0467022		-0.322108
AT1G54940	-2.51913		-1.17258		-0.349379		0.368034
AT1G58370	-2.94577		-0.963612		-0.73055		-0.146927
AT1G65310	-2.78487		-0.274425		1.31214		-0.554426
AT2G14620	-2.10008		-0.277269		-0.992162		-0.420452
AT2G15370	-4.82181		-1.39795		-1.67638		-1.18121
AT2G15390	-2.90435		-0.949626		-0.250292		-0.0081862
AT2G18800	-2.5981		1.1904		2.00276		0.01764
AT2G28110	-1.79543		0.0543881		0.166625		0.455943
AT2G28760	-1.20174		-0.349275		0.43766		-0.401103
AT2G34410	-1.34679		-0.39129		-0.860421		-0.272048
AT2G37090	-1.78831		-0.274561		0.567966		-0.53334
AT2G38320	-1.08206		0.206972		-1.00443		-0.370945
AT3G18660	-2.22054		-0.825234		-0.696005		-0.960936
AT3G28150	1.14601		0.430515		0.0193758		-1.10586
AT3G44990	-1.22517		-0.462048		-0.542544		-0.17749
AT3G50220	-2.08153		0.0184349		-1.13729		-0.69951
AT3G55990	-1.70852		-0.540212		-0.270357		-0.24656
AT4G08160	-7.16237		-3.04553		1.57869		-0.153121
AT4G09990	-1.81023		-0.84122		-0.579924		-0.0236228
AT4G25820	-2.58588		-1.05291		-0.226549		0.633667
AT4G28850	-2.20974		-0.853425		-0.496784		0.516531
AT4G33330	-2.90264		-0.058008		0.770874		-0.695719
AT4G37800	-1.73589		-0.595981		-0.958766		0.428566
AT5G46340	-1.16992		-0.470424		-0.631933		0.272167
AT5G48070	-1.58181		0.272543		-0.791017		-1.22571
AT5G49360	-1.36693		-0.341679		-1.07482		1.15932
AT5G54690	-1.93615		-0.830083		-0.196142		-0.796565
AT5G57530	-3.32037		-1.50033		-0.833536		0.534599
AT5G57540	-3.68783		-1.42813		-1.01488		0.333366
AT5G57550	1.27738		0.541378		0.451111		1.56238
AT5G62380	-1.75921		0.253552		-0.244624		-0.949866
AT5G67210	-1.7384		-0.652594		0.412225		-0.40267
AT1G05230	-1.82215	2.01	-1.16992		-1.08042		-0.138618		Plant-type cell wall
AT1G10550	-2.33763		-0.347029		-0.309178		-0.312793
AT1G20190	-1.01487		-0.483351		-0.458369		0.795299
AT1G21310	-1.96373		-0.496667		-0.90619		-0.750571
AT1G23720	-3.81558		-1.59888		-1.32358		0.0180983
AT1G26240	-3.24312		-0.940231		-1.84726		3.70932
AT1G26250	-2.45032		-1.31005		-1.92755		0.38156
AT1G30230	1.07331		0.278333		0.754556		-0.274332
AT1G56550	-1.93146		-1.09878		-0.569542		-0.0900459
AT1G62980	-2.59232		-0.973983		-0.62029		0.435783
AT1G67330	-2.54892		-0.684674		-0.769195		0.116275
AT1G68725	-1.31698		0.140504		-0.523103		-1.06202
AT1G73360	-1.3065		-0.511711		-0.440441		-0.35435
AT1G77460	-1.13905		-0.285244		-0.219646		0.115382
AT2G03090	1.07427		0.670757		1.16869		-0.47212
AT2G16385	-1.41106		-1.32628		-0.209295		-0.119474
AT2G20810	-1.04981		-0.590441		-0.621457		-0.0468544
AT2G21140	-1.70793		-0.83357		-1.53945		1.14193
AT2G22125	-1.42783		-0.733434		-0.461806		0.13853
AT2G23130	1.01658		0.710162		-0.401117		0.907893
AT2G24980	-2.66855		-0.945299		-0.956505		0.697896
AT2G27380	-1.42325		-0.559307		-0.227892		1.1356
AT2G41850	-2.93106		-1.06452		-1.91034		1.00896
AT2G43150	-2.46827		-0.813284		-0.60918		-0.234848
AT3G12977	-2.13613		-0.719008		-0.315382		-0.492636
AT3G15370	-2.45504		-0.50682		-1.24253		-1.01232
AT3G21190	-1.32036		-0.309275		-0.530763		-0.520111
AT3G28550	-3.62681		-0.8863		-1.2914		0.205023
AT3G29810	-1.40792		-0.397033		-0.970943		0.15918
AT3G45870	-2.25116		-0.659297		-0.88483		-0.1291
AT3G54580	-3.48624		-0.726231		-1.40346		0.240683
AT3G54590	-3.53672		-0.538497		-1.69176		0.333509
AT3G55500	-2.83242		-1.2562		-1.33753		0.358887
AT3G57510	-5.50617		-0.771139		-1.88583		-1.22527
AT4G01630	-3.42606		-0.837717		-3.49222		1.44912
AT4G01750	-2.13736		-0.911344		-0.797139		-0.36022
AT4G01770	-2.71184		-0.497911		-0.182601		-0.208352
AT4G08400	-2.63126		-1.32173		-0.668109		0.284338
AT4G08410	-2.57462		-1.18772		-0.296738		0.241898
AT4G13390	-2.92566		-0.589127		-0.875581		0.390551
AT4G26690	-2.12561		-0.824844		-1.3493		0.655617
AT4G38210	1.08034		0.125909		0.0553268		-0.546929
AT5G04310	-1.30563		-0.207775		-0.812942		-0.833476
AT5G06630	-2.61928		-0.861462		-0.757625		0.213882
AT5G06640	-2.69156		-0.772652		-0.994904		0.675626
AT5G15630	-3.37838		-1.03213		-1.08744		-0.960975
AT5G17420	-1.98006		-0.6059		0.154506		-0.723721
AT5G35190	-3.25631		-0.600499		-0.956876		0.705767
AT5G41040	-2.16918		-0.316668		0.495033		0.270387
AT5G47820	-1.51078		-0.527015		-0.279486		0.211767
AT5G48740	-3.72398		0.102102		-2.63949		-0.544713
AT5G60950	-1.73335		-0.642425		0.522188		-0.151559
AT5G62360	-1.82584		-0.739853		-1.42127		-0.0618264
AT5G63800	-2.64988		-0.648232		-0.710326		0.795026
AT3G16920	-1.71853	3.08	-0.846604		0.0809493		-0.824424		Lignin metabolic process
AT3G50740	-1.13058		-0.207156		-0.609777		0.425668
AT4G01070	-1.02085		0.0864932		-0.229115		0.511866
AT4G34230	-1.5533		-0.162218		-0.104237		0.293756
AT5G64120	-2.45012		-0.73892		-0.403517		-0.510784
AT5G05340	-0.812772		0.133149		-1.86254		1.00465
AT2G41480	-0.885232		0.207202		-0.469978		1.64564
AT4G37980	-0.484182		0.205922		-0.527338		1.7942
AT1G12560	-2.88592	2.35	-1.26629	5.64	-1.03588		0.475894		Root hair elongation
AT1G63450	-2.78213		-1.53881		-2.78517		0.379374
AT2G41970	-3.2046		-1.6567		-0.611548		0.0815786
AT2G45890	-3.42045		-1.25656		-0.227426		0.172734
AT2G47000	-1.3232		-1.10705		-0.472293		0.334179
AT3G54870	-3.20581		-1.52854		0.0621509		0.629507
AT4G15290	-3.2858		-2.16853		2.21109		-0.856927
AT4G28710	-2.72023		-1.22758		-0.981622		0.183488
AT5G05500	-2.86413		-1.13495		-0.676306		0.485197
AT5G49270	-3.18203		-1.28553		-1.0889		0.445918
AT5G49680	-3.30347		-1.55157		-0.353644		0.334049
AT5G60660	-5.54601		-2.06492		-1.23363		-0.410442
AT1G55670	0.67744		0.553196		-1.20288		1.06514	3.96	NADPH regeneration	Respiration
AT3G60750	-0.542317		-0.234403		-1.0129		-0.442662
AT5G24420	0.696645		0.450552		-1.34724		2.05593
AT1G05575	-1.07595		-1.02898	4.06	0.295279		0.677036		Cellular respiration
AT2G07687	-1.57295		-1.1305		1.36631		0.0507459
AT2G07727	-3.58441		-2.03327		0.61495		0.437871
AT5G51060	-2.53457		-1.11987		-0.991658		0.430675
ATCG00130	-3.31444		-3.0039		0.357527		0.754548
ATCG00430	-3.69922		-3.16071		-0.755796		-0.382114
ATCG00470	-1.04578		-2.13063		0.915398		0.168498
ATCG00480	-4.44321		-3.35804		-0.29007		0.194232
ATCG00720	-4.84825		-3.68974		-0.527208		0.97436
ATCG01010	-4.19044		-3.82425		-0.562068		1.88401
ATCG01050	-4.66098		-4.03373		-0.594556		0.673489
ATCG01070	-4.58011		-4.89784		-1.16936		-1.82994
ATCG01100	-3.41969		-2.87921		-0.259113		0.69085
ATMG00070	-2.59848		-1.61994		0.615433		0.274002
ATMG00510	-2.38592		-1.54944		1.05365		1.01098
AT1G32350	0.275208		-2.61004		0.880709		2.94575
AT2G07698	-3.51693		-2.34674	10.51	0.766397		0.254716		Proton motive force-driven ATP synthesis
AT4G39080	-1.49866		-0.718678		-0.987082		-0.195388
ATCG00120	-4.1819		-3.31568		-0.4178		0.435278
ATCG00140	-3.97603		-3.09685		0.256325		0.276832
ATMG00040	-2.36567		-0.639919		1.37739		-0.0891797
ATMG00640	-1.87624		-0.704613		1.13153		0.857136
ATMG01170	-1.12331		-1.01674		0.917622		1.22532
ATMG01190	-3.80924		-4.78659		-1.25624		0
AT2G07671	-2.51994		-2.00683		0.632332		-0.0570071
AT4G23890	1.24652		1.09601	7.71	-0.519324		0.33579		Photosynthetic electron transport chain	Photosynthesis
ATCG00270	-5.07741		-3.57546		-0.855828		1.29314
ATCG00280	-4.73922		-3.18209		0.552536		0.980878
ATCG00540	-4.3434		-3.52488		0.0221737		0.612303
ATCG00570	-4.36295		-2.92197		0.983363		1.37196
ATCG00580	-5.26311		-3.27904		0.0787831		1.82806
ATCG00600	-6.27863		-4.40017		0.293457		-0.76923
ATCG00680	-4.47238		-3.40952		0.192334		1.15422
ATCG01060	-4.01789		-3.40138		0.245368		1.1555
ATCG01110	-3.41453		-2.56302		0.329652		0.0590498
AT3G27690	1.4336		0.915779		-1.67418	8.62	3.40804	6.69	Photosynthesis, light harvesting in photosystem I
AT3G54890	1.252		0.796083		-0.415708		2.67249
AT2G05070	0.721445		0.541728		-1.76964		3.54996
AT2G05100	0.585018		0.58001		-1.65397		3.13403
AT3G47470	0.430483		0.237252		-1.1644		2.33618
AT3G61470	0.227472		0.434916		-1.11027		1.24185
AT1G61520	0.521023		0.380109		-0.843084		1.725
AT5G54270	0.725784		0.500639		-1.20397		2.68248
AT1G08380	1.16713		0.840025		-0.603378		1.43015
AT1G29920	1.10096		0.34038		-1.63423		2.6432
AT2G34420	1.35284		0.947538		-0.706559		2.50875
ATCG00340	-5.66004		-4.08932		-0.166152		0.903611
AT2G34430	0.985345		0.93741		-1.0811		2.74539
AT2G40100	0.15957		0.550725		-1.02181		-0.449477
AT3G08940	0.681304		0.52121		-1.04502		1.68637
AT1G15820	0.825296		0.598342		-0.89362		1.50561
AT1G29910	0.997214		0.372983		-0.895783		2.43465
AT1G29930	0.56549		0.254113		-0.973376		1.05025
AT4G10340	0.644542		0.322421		-0.61014		1.54728
AT3G45780	-1.18729		-0.402001		-0.711653		0.809746	4.4	Cellular response to blue light
AT1G01520	0.428534		-0.0521592		0.253753		2.12811
AT1G02340	-0.638643		-0.526551		-0.173634		1.05212
AT1G75100	0.254442		0.354082		-0.164595		1.51594
AT2G21320	0.970425		0.183271		-0.201552		1.1969
AT5G24120	-0.18529		0.151781		-0.360373		1.38019
AT5G64840	-0.143015		-0.0122395		-0.167638		1.0321
AT1G03130	1.27584		1.16661		-0.676739		1.48503	4.57	Chlorophyll biosynthetic process	Pigment
AT1G30380	1.48158		1.04222		-0.396773		1.08424
AT2G06520	1.14893		0.721938		-0.373534		0.65822
AT3G16140	1.27796		0.793513		-0.425567		0.830775
AT4G12800	1.00865		0.648336		-0.700219		1.0409
AT4G17560	1.12594		0.251102		0.218827		-0.466552
AT4G27430	-1.20219		-0.383624		-0.15576		0.550001
AT5G16030	1.30183		0.31053		-0.0409859		1.26341
AT1G31330	0.927164		0.758797		-1.02943		1.23628
AT1G44446	-0.145368		0.0736009		-1.14512		1.43775
AT1G58290	-0.139746		0.0849231		-1.08373		0.699455
AT3G56940	0.344614		0.304885		-1.19004		0.837134
AT3G59400	0.405902		0.596957		-1.01452		0.698806
AT1G22410	-1.13412		-0.231613		-0.428829		-0.787042	3.47	Aromatic amino acid family biosynthetic process	Primary metabolite
AT5G22630	-1.32978		-0.125748		0.366223		-0.542391
AT1G66230	-0.815218		-0.0619549		0.465801		1.58433
AT1G64390	-1.57194	2.63	-0.598353		-0.618582		-0.298194	2.83	Flavonoid biosynthetic process	Defense
AT2G02990	-2.93006		-0.738398		-0.952802		-0.995671
AT2G22510	-2.26508		-0.0894598		0.887509		1.09864
AT3G23810	-1.28835		-0.527033		-0.118942		-0.368233
AT3G52370	-2.20032		-0.534529		-0.305523		-0.429944
AT3G52470	-1.5892		-0.51317		-0.76494		-0.438165
AT4G27430	-1.20219		-0.383624		-0.15576		0.550001
AT2G43000	1.52676		-1.0608		-0.396078		0.920836
AT1G71030	-0.234842		0.620845		0.687707		1.69338
AT2G15490	-0.29459		-0.591286		-0.450458		1.08106
AT4G34131	-0.453209		-0.945651		-0.0232239		1.1188
AT5G63580	0.181339		2.13449		-0.295371		1.28259
AT4G31970	-4.85028		-0.698309		-2.97503	3.57	0	3.08	Response to hypoxia	Abiotic stress
AT5G40590	-4.61892		-1.38022		-1.72475		-1.20551
AT1G14550	-3.93808		-1.69275		-2.45375		-0.637742
AT3G22800	-2.89202		-1.11916		-1.03368		-1.1801
AT1G72910	-2.72297		0.856276		-1.26329		0.885877
AT1G02360	-2.12311		-1.01705		-0.887513		-0.976079
AT1G14540	-2.05885		-1.13334		-0.336042		-0.976236
AT1G20970	-2.00376		-1.24979		-0.0964286		0.196083
AT3G24715	-1.88116		-0.512255		0.0954175		0.875092
AT2G26560	-1.85622		-1.14122		-1.0536		0.530158
AT1G21550	-1.7905		-2.22633		0.785771		2.47684
AT1G76640	-1.7848		-0.198828		4.24475		0.811616
AT5G57500	-1.72156		-1.23958		-0.112089		-0.174576
AT1G13300	-1.69618		-0.91305		0.0376864		-0.906458
AT3G49780	-1.67554		-0.638427		0.00811205		-0.525276
AT1G26380	-1.62745		-2.2111		-1.49478		0.527761
AT2G18690	-1.60516		-1.55279		-0.613577		-0.244318
AT4G15610	-1.59187		-1.28714		-0.694457		-0.0174885
AT2G46495	-1.54002		-2.10907		-0.424011		0.0810798
AT1G30720	-1.44261		-1.18767		-1.03735		1.74041
AT1G66090	-1.39475		-2.13124		0.163593		1.31572
AT1G67980	-1.34781		-4.76356		0.0970975		2.42185
AT4G30280	-1.34021		-0.786023		1.17419		-0.268284
AT5G27420	-1.32323		-1.42577		-0.174336		0.71788
AT1G78850	-1.22618		-0.575554		-1.3349		-0.288212
AT1G68620	-1.2128		0.344452		-0.309419		1.73102
AT3G03280	-1.14022		-1.57979		0.320116		0.647925
AT1G74310	-1.09343		-0.35785		0.483219		0.726895
AT3G43190	-1.08297		-0.558628		-1.38383		-0.934603
AT5G42380	-1.06833		-1.96458		2.17142		2.13925
AT3G56400	-0.984145		-0.166974		-0.157266		1.11631
AT1G72920	-0.967701		0.131785		-0.513594		1.05748
AT1G35140	-0.833093		0.161915		1.64918		0.834916
AT3G25250	-0.814418		-1.27976		1.78602		-0.0373198
AT2G41100	-0.785137		-0.159584		-0.463368		1.29632
AT4G24570	-0.75534		-0.0359986		1.01732		0.911786
AT5G58120	-0.715037		-0.451225		-0.143488		1.03409
AT4G37710	-0.687502		-1.32958		2.93714		-1.33315
AT5G37670	-0.518591		0.0145323		1.26062		0.22876
AT3G46090	-0.481188		0.16194		0.768235		2.49598
AT4G34131	-0.453209		-0.945651		-0.0232239		1.1188
AT1G05880	-0.441958		-4.19753		-2.26069		0.318628
AT2G16060	-0.40668		-0.605479		-1.69923		-1.51732
AT1G26420	-0.397585		-1.4686		-0.794254		1.4669
AT4G01360	-0.331178		-0.780377		1.39601		0.112706
AT4G29780	-0.304675		0.149396		1.5184		0.797225
AT1G15010	-0.0521064		-0.229314		1.03954		0.802825
AT3G03670	0		-2.56737		-1.45631		2.94861
AT3G63380	0.0441398		-2.31919		-0.685625		0.674329
AT2G40000	0.04701		-0.140152		0.58068		2.35931
AT5G57010	0.0784877		-1.4103		1.21659		0.990479
AT3G06435	0.101655		-0.731162		-1.5583		-0.724442
AT5G20230	0.125654		-1.12606		0.692648		1.50907
AT3G03270	0.126814		-0.44767		-1.24083		-0.358725
AT3G46080	0.199131		-0.578659		1.323		1.84286
AT5G54470	0.278556		0.0164532		1.54469		2.19359
AT4G27280	0.331673		0.257199		0.711949		1.05325
AT3G24500	0.338062		0.543193		1.10711		0.329977
AT3G50440	0.379439		0.0261591		-1.16077		0.208509
AT1G26410	0.386255		-1.85556		-0.171455		2.13336
AT5G57560	0.391608		0.158771		1.40813		1.607
AT1G61340	0.400907		0.136322		1.46788		0.796331
AT1G76650	0.418629		-0.228858		-1.2008		-0.887344
AT5G57510	0.517504		-1.59375		-0.221818		-0.0634085
AT4G33560	0.531024		-0.0871299		-1.50593		-0.616022
AT3G02550	0.582183		-0.281312		-1.11882		-0.565084
AT1G72940	0.610017		-0.424052		-1.04074		0.369548
AT4G13395	0.644351		0.337193		1.37736		-0.44527
AT1G43800	0.675354		0.0338891		-1.30517		-0.598692
AT1G26800	0.677108		0.291517		0.758311		1.08943
AT5G45630	0.704388		0.19066		1.86909		1.46627
AT2G14247	0.711853		-0.43371		-1.05108		-0.904292
AT1G65490	0.784178		0.765237		0.160979		1.57022
AT2G32210	0.839044		-0.00822773		1.6098		1.72709
AT4G30380	1.00052		0.451811		-1.33025		-2.31101
AT4G24110	1.01496		0.156976		-0.689967		-0.570377
AT3G59220	-1.19978		-0.212578		0.243519		0.434648	6.06	Response to low light intensity stimulus
AT5G36910	-1.08205		-0.942122		-1.95394		0.563153
AT1G67900	-0.291528		0.132238		-0.183631		1.31672
AT1G69160	0.146617		0.315766		-0.645117		1.62612
AT2G25080	-0.265415		-0.031004		-0.633151		1.2464
AT2G43010	0.303324		0.260286		-0.631401		4.07493
AT3G59060	0.0593598		0.187144		-0.205527		3.22351
AT5G67390	0.223969		0.183257		0.940028		1.24375
AT2G05620	1.12904		0.491999		-0.0493178		0.642836	4.08	Response to high light intensity
AT5G58070	1.0283		0.22753		-0.148453		0.689332
AT1G67740	0.557819		0.674833		-1.11232		0.798986
AT2G42540	-0.0744036		0.443597		-2.11168		1.39207
AT4G04020	0.10637		0.442116		-0.5252		1.64226
AT4G17490	0.258859		-0.274692		0.683502		1.26655
AT5G57050	0.0874383		-0.237228		0.187594		1.07372
AT1G31770	-1.41079		-0.0465688		-0.473263		-0.634699	3.14	Response to hydrogen peroxide
AT1G59860	-1.13417		0.189484		1.10235		1.58452
AT1G73260	-3.11413		-0.367531		-0.854684		0.691855
AT3G46230	1.13723		0.616955		1.36562		3.79791
AT4G13540	1.3758		0.364543		0.340825		-0.527441
AT5G46350	0.767668		-1.39825		0.557432		1.5808
AT1G07400	0.254294		0.358778		1.12806		2.62462
AT1G53540	0.25349		0.159035		1.14461		4.08167
AT1G54050	-0.39497		0.023722		1.14149		1.90875
AT4G10250	-0.770968		0.116276		1.6075		3.0983
AT5G12020	0.0854232		-0.125116		1.57497		3.32892
AT5G12030	0.793438		0.400196		1.21448		4.32696
AT5G24640	-0.20036		-0.723419		2.59917		1.8067
AT5G45010	0.824067		0.316422		1.01771		-0.307746
AT1G05680	0.0692463		-0.549947		0.0245729		2.50321
AT1G22770	-0.250958		-0.105993		0.148958		1.24941
AT2G29500	-0.327956		-0.105895		0.785762		3.37563
AT5G36925	-0.0733477		-0.811752		0.0272615		1.46174
AT5G59720	-0.383226		-0.880808		0.548691		4.29154
AT1G80820	-1.8056		-1.21509		0.271469		1.02974	3.01	Circadian rhythm	Circadian rhythm
AT1G73480	-1.06875		-0.131379		0.391437		2.15219
AT2G46790	-1.4686		-0.645919		0.584821		4.23094
AT5G12050	-1.49401		-0.217833		-0.256155		1.48921
AT1G18330	0.672153		-0.0131916		-0.278444		1.64603
AT2G46830	0.0350617		0.24345		-0.460756		2.28403
AT3G01060	0.0531329		0.183728		-0.98806		1.7911
AT3G12320	0.597089		0.431828		0.388872		4.75391
AT3G54500	-0.643769		0.147694		-0.249262		3.83497
AT3G58850	0.366721		0.382369		-0.512267		1.28441
AT4G38960	0.234579		0.0507088		0.403033		1.12214
AT5G02810	-0.785492		-0.193882		-0.329337		2.96486
AT5G06980	0.855223		0.0838975		0.358056		4.99511
AT5G15850	0.689849		0.544379		-0.346952		1.06486
AT5G17300	0.0211731		-0.11214		-0.206308		1.20939
AT5G54300	0.431693		0.278696		0.0977152		1.41191
AT5G64170	-0.689093		-0.317979		0.231275		3.22468
