## Supplemental Table1,2,3 for "CAP peptide artificially induces insect gall"

### Sheet: Sheet1
Table 1. Assembly statistics of the Veronica peregrina genome
	VPE_r1.0p
Total contig size (bp)	822655281
Number of sequences	143
Sequence N50 length (bp)	24258466
Longest sequence size (bp)	33910012
Gap size (bp)	0
Number of genes	62545
Table 2. BUSCO scores for the genome assembly and the predicted genes of Veronica peregrina
	Genome	Genes
Complete BUSCOs	0.988	0.966
Single-copy complete BUSCOs	0.188	0.255
Duplicated complete BUSCOs	0.8	0.711
Fragmented BUSCOs	0.003	0.009
Missing BUSCOs	0.009	0.025
Table 3. Repetitive sequences in the Veronica peregrina genome
Type of repetitive sequence	Copy number	Length (bp)	Proportion of genome (%)
SINEs	1341	182952	0.02
LINEs	17624	11256620	1.37
LTR elements	223867	210755056	25.62
DNA transposons	119133	44003471	5.35
Small RNA	4917	6703502	0.81
Satellites	520	109062	0.01
Simple repeats	91854	4234622	0.51
Low complexity	17717	884870	0.11
Unclassified	878319	162250349	19.72
